# A SNP panel for co-analysis of capture and shotgun ancient DNA data

**DOI:** 10.1101/2025.07.30.667733

**Authors:** Romain Fournier, Alice Pearson Fulton, David Reich

## Abstract

Advances in technology have decreased the cost of generating genetic variation data from ancient people, resulting in exponentially increasing numbers of individuals with whole genome data. However, each technology comes with platform-specific biases, limiting co-analyzability of individuals sequenced with different technologies as well as joint analysis of modern and ancient individuals. We present a method to identify single nucleotide polymorphisms (SNPs) with minimal technology-specific bias. Leveraging data from over 16,300 ancient individuals, we apply this method to identify a set of a million SNPs that we call the “Compatibility” panel, and which has been effectively assayed in a large fraction of ancient human DNA experiments published to date. We also identify a subset of these SNPs, the “Compatibility-HO” panel, which further restricts to positions that have been assayed in more than ten thousand modern individuals from more than a thousand diverse populations using the Affymetrix Human Origins (HO) genotyping array. The Compatibility panel reduces spurious *Z*-scores due to different sequencing platforms by nearly an order of magnitude, while retaining around 65-85% of statistical power for *f*-statistic analysis. We also provide a tool for users to select different tradeoffs between bias and power as well as sequencing platforms for their specific analyses.
