## Supplemental Table S5 for "A SNP panel for co-analysis of capture and shotgun ancient DNA data"

### Sheet: Sheet1
	Original	Compatibility	Strict Compatibilty	Compatibilty (Ancient only)	Strict Compatibilty (Ancient only)	Original	Compatibility	Strict Compatibilty	Compatibilty (Ancient only)	Strict Compatibilty (Ancient only)
HO	579720	272739	236167	293444	214146	0.31	0.3	0.32	0.29	0.33
1240k-HO	570919	276485	250657	309951	247845	0.3	0.3	0.34	0.31	0.39
2M - 1240k	727757	364484	244850	398349	178405	0.39	0.4	0.33	0.4	0.28
TOTAL	1878396	913708	731674	1001744	640396	1	0.49	0.39	0.53	0.34
Caption: Columns B to F, repartition of the SNPs in different sections of the original panel. Column G to K, proportion of SNPs in different sections of the original panel.
