## Supplemental Table S7 for "A SNP panel for co-analysis of capture and shotgun ancient DNA data"

# Individuals used for the power analysis, copied from (Patterson et al 2022)
I0429.AG	M	OldSteppe
I7489.AG	F	OldSteppe
I0439.AG	M	OldSteppe
I0444.AG	M	OldSteppe
I0357.AG	F	OldSteppe
I0370.AG	M	OldSteppe
I0443.AG	M	OldSteppe
I0231.AG	M	OldSteppe
I0438.AG	M	OldSteppe
I0441.AG	F	OldSteppe
I0440.AG	M	OldSteppe
RK1001.AG	M	OldSteppe
I6294.AG	M	OldSteppe
I0371.AG	M	OldSteppe
I0126.AG	M	OldSteppe
I0374.AG	M	OldSteppe
I8745.AG	M	OldSteppe
I3141.AG	F	OldSteppe
I2105.AG	F	OldSteppe
I0736.AG	F	Turkey_N
I1096.AG	M	Turkey_N
I1099.AG	M	Turkey_N
I1100.AG	F	Turkey_N
I1101.AG	M	Turkey_N
I1102.AG	M	Turkey_N
I1103.AG	M	Turkey_N
I1097.AG	M	Turkey_N
I1098.AG	F	Turkey_N
I1583.AG	M	Turkey_N
I0744.AG	M	Turkey_N
I1581.AG	F	Turkey_N
I0745.AG	M	Turkey_N
I1580.AG	F	Turkey_N
I0708.AG	M	Turkey_N
I0707.AG	F	Turkey_N
I0709.AG	M	Turkey_N
I1579_enhanced.AG	F	Turkey_N
I1585_enhanced.AG	F	Turkey_N
I0724_enhanced.AG	M	Turkey_N
I0726.AG	F	Turkey_N
I0727_enhanced.AG	M	Turkey_N
I0746.AG	M	Turkey_N
I0723_enhanced.AG	M	Turkey_N
I6769.AG	M	England.Cornwall
I16453.AG	M	England.Cornwall
I12772.AG	M	England.Cornwall
I16439.AG	F	England.Cornwall
I16440.AG	M	England.Cornwall
I16441.AG	F	England.Cornwall
I16442.AG	F	England.Cornwall
I16380.AG	M	England.Cornwall
I16388.AG	F	England.Cornwall
I12790.AG	F	England.Cornwall
I12793.AG	M	England.Cornwall
I16450.AG	M	England.Cornwall
I16455.AG	M	England.Cornwall
I16386.AG	F	England.Cornwall
I16457.AG	F	England.Cornwall
I16458.AG	M	England.Cornwall
I11154.AG	F	England.EastAnglia
I11149.AG	M	England.EastAnglia
I13729.AG	F	England.EastAnglia
I11153.AG	M	England.EastAnglia
I16597.AG	M	England.EastAnglia
I21293.AG	F	England.EastAnglia
I13727.AG	F	England.EastAnglia
I19045.AG	M	England.EastAnglia
I11156.AG	M	England.EastAnglia
I19044.AG	M	England.EastAnglia
I19046.AG	M	England.EastAnglia
I11150.AG	M	England.EastAnglia
I11151.AG	M	England.EastAnglia
I13728.AG	M	England.EastAnglia
I11997.AG	M	England.EastAnglia
I13687.AG	F	England.EastAnglia
I11152.AG	M	England.EastAnglia
I0789.AG	F	England.EastAnglia
I0156.AG	M	England.EastAnglia
I19047.AG	M	England.EastAnglia
I0160.AG	M	England.EastAnglia
I11033.AG	F	England.EastYorkshire
I14100.AG	M	England.EastYorkshire
I5507.AG	F	England.EastYorkshire
I12412.AG	F	England.EastYorkshire
I22056.AG	F	England.EastYorkshire
I22055.AG	F	England.EastYorkshire
I5506.AG	F	England.EastYorkshire
I0527.AG	F	England.EastYorkshire
I12411.AG	F	England.EastYorkshire
I13755.AG	F	England.EastYorkshire
I13756.AG	F	England.EastYorkshire
I13757.AG	F	England.EastYorkshire
I14099.AG	F	England.EastYorkshire
I5504.AG	F	England.EastYorkshire
I5505.AG	M	England.EastYorkshire
I13758.AG	M	England.EastYorkshire
I13760.AG	M	England.EastYorkshire
I12413.AG	M	England.EastYorkshire
I14101.AG	F	England.EastYorkshire
I14103.AG	F	England.EastYorkshire
I14104.AG	M	England.EastYorkshire
I14107.AG	M	England.EastYorkshire
I5510.AG	F	England.EastYorkshire
I13753.AG	M	England.EastYorkshire
I13754.AG	M	England.EastYorkshire
I11034.AG	F	England.EastYorkshire
I12414.AG	F	England.EastYorkshire
I12415.AG	F	England.EastYorkshire
I5508.AG	M	England.EastYorkshire
I14105.AG	M	England.EastYorkshire
I14108.AG	F	England.EastYorkshire
I13751.AG	F	England.EastYorkshire
I14102.AG	M	England.EastYorkshire
I5509.AG	M	England.EastYorkshire
I5511.AG	M	England.EastYorkshire
I22065.AG	M	England.EastYorkshire
I22052.AG	F	England.EastYorkshire
I14327.AG	M	England.EastYorkshire
I22060.AG	M	England.EastYorkshire
I5503.AG	F	England.EastYorkshire
I5502.AG	M	England.EastYorkshire
I14106.AG	F	England.EastYorkshire
M1489.SG	F	England.EastYorkshire
I0525_enhanced.AG	F	England.EastYorkshire
I22064.AG	F	England.EastYorkshire
I22057.AG	F	England.EastYorkshire
I22062.AG	M	England.EastYorkshire
I12774.AG	M	England.Midlands
I12771.AG	M	England.Midlands
I20620.AG	F	England.Midlands
I12778.AG	M	England.Midlands
I20627.AG	F	England.Midlands
I3014.AG	F	England.Midlands
I12770.AG	F	England.Midlands
I12775.AG	M	England.Midlands
I12779.AG	F	England.Midlands
I20623.AG	F	England.Midlands
I20624.AG	M	England.Midlands
I20622.AG	M	England.Midlands
I20630_d.AG	M	England.Midlands
I20634.AG	M	England.Midlands
I20621.AG	F	England.Midlands
I20631.AG	F	England.Midlands
I20628.AG	M	England.Midlands
I20626.AG	M	England.Midlands
I14347.AG	M	England.North
I14348.AG	F	England.North
I14837.AG	F	England.North
I14353.AG	M	England.North
I16620.AG	F	England.North
I19587.AG	M	England.North
I14351.AG	F	England.North
I14097.AG	M	England.North
I14360.AG	F	England.North
I14096.AG	M	England.North
I12783.AG	M	England.Southcentral
I20585.AG	F	England.Southcentral
I12787.AG	F	England.Southcentral
I14808.AG	F	England.Southcentral
I21180.AG	M	England.Southcentral
I20586.AG	M	England.Southcentral
I20589.AG	M	England.Southcentral
I21178.AG	F	England.Southcentral
I19211.AG	M	England.Southcentral
I21181.AG	M	England.Southcentral
I21182.AG	M	England.Southcentral
I14802.AG	F	England.Southcentral
I20587.AG	M	England.Southcentral
I14807.AG	M	England.Southcentral
I20583.AG	M	England.Southcentral
I14804.AG	F	England.Southcentral
I19207.AG	M	England.Southcentral
I14806.AG	F	England.Southcentral
I14800.AG	M	England.Southcentral
I21179.AG	F	England.Southcentral
I20588.AG	M	England.Southcentral
I14803.AG	M	England.Southcentral
I20582.AG	F	England.Southcentral
I14801.AG	F	England.Southcentral
I21271.AG	F	England.Southcentral
I21272.AG	M	England.Southcentral
I21274.AG	F	England.Southcentral
I21275.AG	F	England.Southcentral
I21276.AG	F	England.Southcentral
I21277.AG	M	England.Southcentral
I12926.AG	M	England.Southcentral
I14809.AG	M	England.Southcentral
I20584.AG	F	England.Southcentral
I12785.AG	M	England.Southcentral
I12791.AG	M	England.Southcentral
I12927.AG	M	England.Southcentral
I12931.AG	M	England.Southcentral
I12932.AG	F	England.Southcentral
I16618.AG	F	England.Southeast
I14743_d.AG	M	England.Southeast
I16617.AG	F	England.Southeast
I14381.AG	F	England.Southeast
I14857.AG	F	England.Southeast
I14747.AG	F	England.Southeast
I14551.AG	F	England.Southeast
I13732.AG	M	England.Southeast
I14549.AG	F	England.Southeast
I14378.AG	F	England.Southeast
I14858.AG	F	England.Southeast
I13615.AG	M	England.Southeast
I19873.AG	M	England.Southeast
I19874.AG	F	England.Southeast
I19907.AG	F	England.Southeast
I19908.AG	F	England.Southeast
I19910.AG	F	England.Southeast
I19911.AG	M	England.Southeast
I13731.AG	M	England.Southeast
I7632.AG	M	England.Southeast
I13730.AG	M	England.Southeast
I14380.AG	M	England.Southeast
I19914.AG	F	England.Southeast
I14860.AG	F	England.Southeast
I14859.AG	M	England.Southeast
I19909.AG	M	England.Southeast
I14866.AG	M	England.Southeast
I14863.AG	F	England.Southeast
I19912.AG	F	England.Southeast
I16619.AG	M	England.Southeast
I13616.AG	F	England.Southeast
I27379.AG	M	England.Southeast
I19870.AG	F	England.Southeast
I14552_d.AG	M	England.Southeast
I18599.AG	F	England.Southeast
I14550.AG	F	England.Southeast
I13682_enhanced.AG	M	England.Southwest
I19867.AG	F	England.Southwest
I19861.AG	F	England.Southwest
I27382.AG	M	England.Southwest
I13688.AG	F	England.Southwest
I12610.AG	M	England.Southwest
I19868.AG	M	England.Southwest
I19862.AG	F	England.Southwest
I19287.AG	F	England.Southwest
I17260.AG	M	England.Southwest
I13689.AG	M	England.Southwest
I27381.AG	F	England.Southwest
I11995.AG	F	England.Southwest
I16602.AG	F	England.Southwest
I16612.AG	F	England.Southwest
I13684_enhanced.AG	F	England.Southwest
I16600.AG	M	England.Southwest
I19863.AG	M	England.Southwest
I16591.AG	M	England.Southwest
I21305.AG	M	England.Southwest
I16599.AG	M	England.Southwest
I11148.AG	F	England.Southwest
I16611.AG	M	England.Southwest
I13685.AG	F	England.Southwest
I13717.AG	F	England.Southwest
I19856.AG	F	England.Southwest
I19653.AG	M	England.Southwest
I19654.AG	F	England.Southwest
I11146.AG	M	England.Southwest
I19652.AG	F	England.Southwest
I19042.AG	F	England.Southwest
I11147.AG	F	England.Southwest
I16595.AG	F	England.Southwest
I16592.AG	M	England.Southwest
I19656.AG	M	England.Southwest
I16593.AG	F	England.Southwest
I17015.AG	F	England.Southwest
I17014.AG	M	England.Southwest
I17016.AG	M	England.Southwest
I20988.AG	M	England.Southwest
I17264.AG	M	England.Southwest
I17267.AG	F	England.Southwest
I17261.AG	M	England.Southwest
I13680.AG	M	England.Southwest
I20990.AG	F	England.Southwest
I19854.AG	F	England.Southwest
I19855.AG	M	England.Southwest
I19037.AG	F	England.Southwest
I19040.AG	F	England.Southwest
I11993.AG	F	England.Southwest
I11994.AG	F	England.Southwest
I17266.AG	F	England.Southwest
I19657.AG	F	England.Southwest
I17262.AG	F	England.Southwest
I20987.AG	M	England.Southwest
I20983.AG	F	England.Southwest
I20984.AG	F	England.Southwest
I20982.AG	M	England.Southwest
I20985.AG	F	England.Southwest
I20986.AG	F	England.Southwest
I20989.AG	M	England.Southwest
I21309.AG	M	England.Southwest
I21313.AG	M	England.Southwest
I11143.AG	M	England.Southwest
I13726.AG	M	England.Southwest
I21307.AG	M	England.Southwest
I11991.AG	M	England.Southwest
I21310.AG	F	England.Southwest
I17263.AG	F	England.Southwest
I21312.AG	M	England.Southwest
I11992.AG	M	England.Southwest
I21314.AG	F	England.Southwest
I16601.AG	F	England.Southwest
I21311.AG	F	England.Southwest
I11142.AG	M	England.Southwest
I21308.AG	M	England.Southwest
I17017.AG	F	England.Southwest
I21315.AG	M	England.Southwest
I11145.AG	M	England.Southwest
I21303.AG	F	England.Southwest
I11144.AG	M	England.Southwest
I20615.AG	F	England.Southwest
I5365.AG	F	England.Southwest
I21302.AG	M	England.Southwest
I2983.AG	F	Scotland.Orkney
I2799.AG	M	Scotland.Orkney
I16498.AG	F	Scotland.Southeast
I2692.AG	F	Scotland.Southeast
I2695.AG	M	Scotland.Southeast
I16422.AG	M	Scotland.Southeast
I2694.AG	F	Scotland.Southeast
I2696.AG	F	Scotland.Southeast
I16499.AG	M	Scotland.Southeast
I2693.AG	M	Scotland.Southeast
I16495.AG	F	Scotland.Southeast
I5474.AG	F	Scotland.Southeast
I16418.AG	M	Scotland.Southeast
I16413.AG	F	Scotland.Southeast
I3567.AG	M	Scotland.West
I3566.AG	M	Scotland.West
I3568.AG	M	Scotland.West
I2824.AG	M	Scotland.West
I16475.AG	M	Wales.North
I16405.AG	M	Wales.South
I6771.AG	F	Wales.South
